# Early or late gestational exposure to maternal immune activation alters neurodevelopmental trajectories in mice: an integrated neuroimaging, behavioural, and transcriptional study

**DOI:** 10.1101/2020.12.03.406454

**Authors:** Elisa Guma, Pedro Bordignon, Gabriel A. Devenyi, Daniel Gallino, Chloe Anastassiadis, Vedrana Cvetkovska, Amadou Barry, Emily Snook, Jurgen Germann, Celia M.T. Greenwood, Bratislav Misic, Rosemary C. Bagot, M. Mallar Chakravarty

## Abstract

Prenatal maternal immune activation (MIA) is a risk factor for neurodevelopmental disorders. How gestational timing of MIA-exposure differentially impacts downstream development remains unclear. Here, we characterize neurodevelopmental trajectories of mice exposed to MIA induced by poly I:C either early (gestational day [GD]9) or late (GD17) in gestation using longitudinal structural magnetic resonance imaging from weaning to adulthood. Early MIA-exposure associated with accelerated brain volume increases in adolescence/early-adulthood that normalized in later adulthood, in regions including the striatum, hippocampus, and cingulate cortex. Similarly, alterations in anxiety, stereotypic, and sensorimotor gating behaviours observed in adolescence normalized in adulthood. In contrast, MIA-exposure in late gestation had less impact on anatomical and behavioural profiles. Using a multivariate technique to relate imaging and behavioural variables for the time of greatest alteration, i.e. adolescence/early adulthood, we demonstrate that variation in anxiety, social, and sensorimotor gating associates significantly with volume of regions including the dorsal and ventral hippocampus, and anterior cingulate cortex. Using RNA sequencing to explore the molecular underpinnings of region-specific alterations in early MIA-exposed mice in adolescence, we observed the most transcriptional changes in the dorsal hippocampus, with regulated genes enriched for fibroblast growth factor regulation, autistic behaviours, inflammatory pathways, and microRNA regulation. This indicates that MIA in early gestation perturbs brain development mechanisms implicated in neurodevelopmental disorders. Our findings demonstrate the inherent strength of an integrated hypothesis- and data-driven approach in linking brain-behavioural alterations to the transcriptome to understand how MIA confers risk for major mental illness.
