## Supplementary Table 5 for "Early or late gestational exposure to maternal immune activation alters neurodevelopmental trajectories in mice: an integrated neuroimaging, behavioural, and transcriptional study"

### Sheet: Upregulated_DEGs_global
query	significant	p_value	term_size	query_size	intersection_size	precision	recall	term_id	source	term_name	effective_domain_size	source_order
UP	TRUE	8.07008e-21	201	648	52	0.0802469	0.258706	GO:0043209	GO:CC	myelin sheath	15048	2143
UP	TRUE	1.91169e-07	1628	641	137	0.213729	0.0841523	GO:0005739	GO:CC	mitochondrion	15048	403
UP	TRUE	8.87704e-07	27	180	8	0.0444444	0.296296	REAC:R-MMU-5654726	REAC	Negative regulation of FGFR1 signaling	15048	879
UP	TRUE	1.17159e-06	28	180	8	0.0444444	0.285714	REAC:R-MMU-5654727	REAC	Negative regulation of FGFR2 signaling	15048	880
UP	TRUE	1.74136e-06	27	556	10	0.0179856	0.37037	WP:WP434	WP	TCA Cycle	15048	91
UP	TRUE	5.14358e-06	74	661	17	0.0257186	0.22973	WP:WP662	WP	Amino Acid metabolism	15048	34
UP	TRUE	1.18491e-05	25	180	7	0.0388889	0.28	REAC:R-MMU-5654732	REAC	Negative regulation of FGFR3 signaling	15048	881
UP	TRUE	1.99658e-05	25	180	7	0.0388889	0.28	REAC:R-MMU-5654733	REAC	Negative regulation of FGFR4 signaling	15048	882
UP	TRUE	2.10293e-05	41	180	8	0.0444444	0.195122	REAC:R-MMU-5654736	REAC	Signaling by FGFR1	15048	1320
UP	TRUE	2.13668e-05	60	121	8	0.0661157	0.133333	REAC:R-MMU-5654738	REAC	Signaling by FGFR2	15048	1321
UP	TRUE	6.56075e-05	69	121	8	0.0661157	0.115942	REAC:R-MMU-190236	REAC	Signaling by FGFR	15048	1319
UP	TRUE	9.40878e-05	34	180	7	0.0388889	0.205882	REAC:R-MMU-5654741	REAC	Signaling by FGFR3	15048	1322
UP	TRUE	0.000114176	33	180	7	0.0388889	0.212121	REAC:R-MMU-5654743	REAC	Signaling by FGFR4	15048	1323
UP	TRUE	0.000131362	57	585	14	0.0239316	0.245614	REAC:R-MMU-74752	REAC	Signaling by Insulin receptor	15048	1327
UP	TRUE	0.000290361	22	556	8	0.0143885	0.363636	KEGG:00020	KEGG	Citrate cycle (TCA cycle)	15048	3
UP	TRUE	0.000291377	7	347	4	0.0115274	0.571429	CORUM:52	CORUM	CCT complex (chaperonin containing TCP1 complex)	15048	13
UP	TRUE	0.000291377	7	347	4	0.0115274	0.571429	CORUM:51	CORUM	CCT complex (chaperonin containing TCP1 complex)	15048	12
UP	TRUE	0.000291377	7	347	4	0.0115274	0.571429	CORUM:132	CORUM	CCT complex (chaperonin containing TCP1 complex)	15048	24
UP	TRUE	0.000360846	16	180	5	0.0277778	0.3125	REAC:R-MMU-1295596	REAC	Spry regulation of FGF signaling	15048	1368
UP	TRUE	0.000492599	51	585	12	0.0205128	0.235294	REAC:R-MMU-917937	REAC	Iron uptake and transport	15048	718
UP	TRUE	0.000572148	7	347	4	0.0115274	0.571429	CORUM:3072	CORUM	CCT complex (chaperonin containing TCP1 complex), testis specific	15048	336
UP	TRUE	0.000634898	47	556	11	0.0197842	0.234043	REAC:R-MMU-71406	REAC	Pyruvate metabolism and Citric Acid (TCA) cycle	15048	1082
UP	TRUE	0.000769948	54	299	9	0.0301003	0.166667	REAC:R-MMU-5610785	REAC	GLI3 is processed to GLI3R by the proteasome	15048	537
UP	TRUE	0.00124951	73	299	10	0.0334448	0.136986	REAC:R-MMU-195253	REAC	Degradation of beta-catenin by the destruction complex	15048	356
UP	TRUE	0.00129595	249	567	31	0.0546737	0.124498	GO:0098798	GO:CC	mitochondrial protein complex	15048	3661
UP	TRUE	0.00134146	38	661	10	0.0151286	0.263158	WP:WP157	WP	Glycolysis and Gluconeogenesis	15048	66
UP	TRUE	0.00179821	31	101	5	0.049505	0.16129	REAC:R-MMU-109704	REAC	PI3K Cascade	15048	962
UP	TRUE	0.00189692	121	556	17	0.0305755	0.140496	REAC:R-MMU-1428517	REAC	The citric acid (TCA) cycle and respiratory electron transport	15048	1487
UP	TRUE	0.00205969	32	101	5	0.049505	0.15625	REAC:R-MMU-112399	REAC	IRS-mediated signalling	15048	639
UP	TRUE	0.00215949	14	101	4	0.039604	0.285714	REAC:R-MMU-5654688	REAC	SHC-mediated cascade:FGFR1	15048	1250
UP	TRUE	0.00240424	227	346	19	0.0549133	0.0837004	REAC:R-MMU-5683057	REAC	MAPK family signaling cascades	15048	756
UP	TRUE	0.00265879	21	556	7	0.0125899	0.333333	REAC:R-MMU-71403	REAC	Citric acid cycle (TCA cycle)	15048	279
UP	TRUE	0.00272128	15	101	4	0.039604	0.266667	REAC:R-MMU-5654699	REAC	SHC-mediated cascade:FGFR2	15048	1251
UP	TRUE	0.00300789	363	449	30	0.0668151	0.0826446	HP:0009127	HP	Abnormality of the musculature of the limbs	15048	5728
UP	TRUE	0.00302647	34	101	5	0.049505	0.147059	REAC:R-MMU-2428924	REAC	IGF1R signaling cascade	15048	628
UP	TRUE	0.00302647	34	101	5	0.049505	0.147059	REAC:R-MMU-2428928	REAC	IRS-related events triggered by IGF1R	15048	640
UP	TRUE	0.00302647	34	101	5	0.049505	0.147059	REAC:R-MMU-2404192	REAC	Signaling by Type 1 Insulin-like Growth Factor 1 Receptor (IGF1R)	15048	1352
UP	TRUE	0.00303029	419	648	42	0.0648148	0.100239	HP:0003679	HP	Pace of progression	15048	2630
UP	TRUE	0.00329355	527	618	50	0.0809061	0.0948767	REAC:R-MMU-382551	REAC	Transport of small molecules	15048	1556
UP	TRUE	0.00338409	16	101	4	0.039604	0.25	REAC:R-MMU-5654689	REAC	PI-3K cascade:FGFR1	15048	958
UP	TRUE	0.00342301	2	157	2	0.0127389	1	CORUM:25	CORUM	9S-cytosolic aryl hydrocarbon (Ah) receptor non-ligand activated complex	15048	5
UP	TRUE	0.00368867	12	181	4	0.0220994	0.333333	REAC:R-MMU-5684264	REAC	MAP3K8 (TPL2)-dependent MAPK1/3 activation	15048	755
UP	TRUE	0.00405032	213	346	18	0.0520231	0.084507	REAC:R-MMU-9607240	REAC	FLT3 Signaling	15048	464
UP	TRUE	0.00415884	17	101	4	0.039604	0.235294	REAC:R-MMU-5654693	REAC	FRS-mediated FGFR1 signaling	15048	469
UP	TRUE	0.00415884	17	101	4	0.039604	0.235294	REAC:R-MMU-5654695	REAC	PI-3K cascade:FGFR2	15048	959
UP	TRUE	0.00431654	36	101	5	0.049505	0.138889	REAC:R-MMU-74751	REAC	Insulin receptor signalling cascade	15048	661
UP	TRUE	0.00481288	28	556	10	0.0179856	0.357143	GO:0006099	GO:BP	tricarboxylic acid cycle	15048	2163
UP	TRUE	0.00497077	112	641	16	0.024961	0.142857	KEGG:05012	KEGG	Parkinson disease	15048	387
UP	TRUE	0.00505688	18	101	4	0.039604	0.222222	REAC:R-MMU-5654700	REAC	FRS-mediated FGFR2 signaling	15048	470
UP	TRUE	0.00511182	54	216	7	0.0324074	0.12963	REAC:R-MMU-450294	REAC	MAP kinase activation	15048	753
UP	TRUE	0.00511182	54	216	7	0.0324074	0.12963	REAC:R-MMU-448424	REAC	Interleukin-17 signaling	15048	682
UP	TRUE	0.00515063	54	286	8	0.027972	0.148148	REAC:R-MMU-5676590	REAC	NIK-->noncanonical NF-kB signaling	15048	860
UP	TRUE	0.00515063	54	286	8	0.027972	0.148148	REAC:R-MMU-5607761	REAC	Dectin-1 mediated noncanonical NF-kB signaling	15048	349
UP	TRUE	0.00529276	68	286	9	0.0314685	0.132353	REAC:R-MMU-8852276	REAC	The role of GTSE1 in G2/M progression after G2 checkpoint	15048	1492
UP	TRUE	0.00532271	96	561	14	0.0249554	0.145833	KEGG:01200	KEGG	Carbon metabolism	15048	183
UP	TRUE	0.00594958	1381	561	95	0.16934	0.0687907	REAC:R-MMU-1430728	REAC	Metabolism	15048	778
UP	TRUE	0.00606198	2606	591	168	0.284264	0.0644666	GO:0031090	GO:CC	organelle membrane	15048	1236
UP	TRUE	0.0062371	50	246	7	0.0284553	0.14	REAC:R-MMU-6781823	REAC	Formation of TC-NER Pre-Incision Complex	15048	490
UP	TRUE	0.00637693	155	333	15	0.045045	0.0967742	HP:0003677	HP	Slow progression	15048	2628
UP	TRUE	0.0077083	15	585	8	0.0136752	0.533333	GO:0033178	GO:CC	proton-transporting two-sector ATPase complex, catalytic domain	15048	1646
UP	TRUE	0.00772816	438	490	39	0.0795918	0.0890411	GO:0007005	GO:BP	mitochondrion organization	15048	2972
UP	TRUE	0.00846243	483	361	29	0.0803324	0.0600414	REAC:R-MMU-199991	REAC	Membrane Trafficking	15048	777
UP	TRUE	0.00899927	79	216	8	0.037037	0.101266	REAC:R-MMU-168138	REAC	Toll Like Receptor 9 (TLR9) Cascade	15048	1505
UP	TRUE	0.00920122	36	246	6	0.0243902	0.166667	REAC:R-MMU-5696394	REAC	DNA Damage Recognition in GG-NER	15048	334
UP	TRUE	0.00958646	60	286	8	0.027972	0.133333	REAC:R-MMU-8878166	REAC	Transcriptional regulation by RUNX2	15048	1524
UP	TRUE	0.00958646	59	286	8	0.027972	0.135593	REAC:R-MMU-1169091	REAC	Activation of NF-kappaB in B cells	15048	57
UP	TRUE	0.00959449	205	346	17	0.0491329	0.0829268	REAC:R-MMU-5684996	REAC	MAPK1/MAPK3 signaling	15048	759
UP	TRUE	0.00986728	151	320	14	0.04375	0.0927152	HP:0002460	HP	Distal muscle weakness	15048	1799
UP	TRUE	0.0101241	22	101	4	0.039604	0.181818	REAC:R-MMU-5654696	REAC	Downstream signaling of activated FGFR2	15048	388
UP	TRUE	0.0101828	200	321	16	0.0498442	0.08	REAC:R-MMU-5673001	REAC	RAF/MAP kinase cascade	15048	1088
UP	TRUE	0.0102009	319	567	34	0.0599647	0.106583	GO:0005759	GO:CC	mitochondrial matrix	15048	421
UP	TRUE	0.0103398	975	648	75	0.115741	0.0769231	HP:0031826	HP	Abnormal reflex	15048	11840
UP	TRUE	0.0118237	23	101	4	0.039604	0.173913	REAC:R-MMU-5654687	REAC	Downstream signaling of activated FGFR1	15048	387
UP	TRUE	0.0126793	8	347	4	0.0115274	0.5	REAC:R-MMU-390471	REAC	Association of TriC/CCT with target proteins during biosynthesis	15048	132
UP	TRUE	0.012766	21	490	8	0.0163265	0.380952	GO:0101031	GO:CC	chaperone complex	15048	3837
UP	TRUE	0.0129746	120	645	17	0.0263566	0.141667	REAC:R-MMU-8856828	REAC	Clathrin-mediated endocytosis	15048	287
UP	TRUE	0.0137661	97	246	9	0.0365854	0.0927835	REAC:R-MMU-5696398	REAC	Nucleotide Excision Repair	15048	922
UP	TRUE	0.0137817	683	648	56	0.0864198	0.0819912	HP:0001257	HP	Spasticity	15048	960
UP	TRUE	0.013786	341	320	22	0.06875	0.0645161	HP:0004302	HP	Functional motor deficit	15048	3022
UP	TRUE	0.0151341	97	299	10	0.0334448	0.103093	REAC:R-MMU-5610787	REAC	Hedgehog 'off' state	15048	605
UP	TRUE	0.0152463	168	286	13	0.0454545	0.077381	REAC:R-MMU-69275	REAC	G2/M Transition	15048	530
UP	TRUE	0.0166832	2	346	2	0.00578035	1	CORUM:3179	CORUM	Grb2-Shp2 complex, FGF stimulated	15048	349
UP	TRUE	0.0171172	170	286	13	0.0454545	0.0764706	REAC:R-MMU-453274	REAC	Mitotic G2-G2/M phases	15048	832
UP	TRUE	0.0175011	105	230	9	0.0391304	0.0857143	REAC:R-MMU-9612973	REAC	Autophagy	15048	139
UP	TRUE	0.0189381	65	216	7	0.0324074	0.107692	REAC:R-MMU-166058	REAC	MyD88:MAL(TIRAP) cascade initiated on plasma membrane	15048	847
UP	TRUE	0.0189381	65	216	7	0.0324074	0.107692	REAC:R-MMU-975871	REAC	MyD88 cascade initiated on plasma membrane	15048	844
UP	TRUE	0.0189381	65	216	7	0.0324074	0.107692	REAC:R-MMU-168179	REAC	Toll Like Receptor TLR1:TLR2 Cascade	15048	1506
UP	TRUE	0.0189381	65	216	7	0.0324074	0.107692	REAC:R-MMU-168188	REAC	Toll Like Receptor TLR6:TLR2 Cascade	15048	1507
UP	TRUE	0.0189381	65	216	7	0.0324074	0.107692	REAC:R-MMU-168176	REAC	Toll Like Receptor 5 (TLR5) Cascade	15048	1503
UP	TRUE	0.0189381	65	216	7	0.0324074	0.107692	REAC:R-MMU-168142	REAC	Toll Like Receptor 10 (TLR10) Cascade	15048	1499
UP	TRUE	0.0189381	65	216	7	0.0324074	0.107692	REAC:R-MMU-181438	REAC	Toll Like Receptor 2 (TLR2) Cascade	15048	1500
UP	TRUE	0.020857	66	216	7	0.0324074	0.106061	REAC:R-MMU-168164	REAC	Toll Like Receptor 3 (TLR3) Cascade	15048	1501
UP	TRUE	0.0212526	49	286	7	0.0244755	0.142857	REAC:R-MMU-8939902	REAC	Regulation of RUNX2 expression and activity	15048	1182
UP	TRUE	0.0212718	9	643	5	0.00777605	0.555556	HP:0007153	HP	Progressive extrapyramidal movement disorder	15048	4645
UP	TRUE	0.0217693	1614	648	110	0.169753	0.0681537	HP:0100022	HP	Abnormality of movement	15048	12945
UP	TRUE	0.0221103	164	657	18	0.0273973	0.109756	WP:WP246	WP	TNF-alpha NF-kB Signaling Pathway	15048	18
UP	TRUE	0.023208	376	648	36	0.0555556	0.0957447	HP:0001332	HP	Dystonia	15048	1011
UP	TRUE	0.02321	758	648	61	0.0941358	0.0804749	HP:0001251	HP	Ataxia	15048	956
UP	TRUE	0.0248128	151	656	20	0.0304878	0.13245	HP:0003128	HP	Lactic acidosis	15048	2271
UP	TRUE	0.0263263	103	641	14	0.0218409	0.135922	KEGG:00190	KEGG	Oxidative phosphorylation	15048	19
UP	TRUE	0.0268355	84	289	9	0.0311419	0.107143	REAC:R-MMU-8856825	REAC	Cargo recognition for clathrin-mediated endocytosis	15048	235
UP	TRUE	0.0269688	87	286	9	0.0314685	0.103448	REAC:R-MMU-9020702	REAC	Interleukin-1 signaling	15048	677
UP	TRUE	0.0282403	69	286	8	0.027972	0.115942	REAC:R-MMU-5687128	REAC	MAPK6/MAPK4 signaling	15048	761
UP	TRUE	0.0287866	59	661	11	0.0166415	0.186441	KEGG:01230	KEGG	Biosynthesis of amino acids	15048	187
UP	TRUE	0.0304412	129	585	21	0.0358974	0.162791	GO:1902600	GO:BP	proton transmembrane transport	15048	25988
UP	TRUE	0.0304487	139	597	21	0.0351759	0.151079	GO:0006457	GO:BP	protein folding	15048	2481
UP	TRUE	0.0305541	1251	662	93	0.140483	0.0743405	HP:0031797	HP	Clinical course	15048	11812
UP	TRUE	0.0311488	70	286	8	0.027972	0.114286	REAC:R-MMU-1168372	REAC	Downstream signaling events of B Cell Receptor (BCR)	15048	386
UP	TRUE	0.0341943	79	641	11	0.0171607	0.139241	WP:WP295	WP	Electron Transport Chain	15048	56
UP	TRUE	0.034531	52	286	7	0.0244755	0.134615	REAC:R-MMU-8854050	REAC	FBXL7 down-regulates AURKA during mitotic entry and in early mitosis	15048	446
UP	TRUE	0.0347313	6	590	3	0.00508475	0.5	CORUM:676	CORUM	Metallothionein-3 complex	15048	103
UP	TRUE	0.0359973	89	654	17	0.0259939	0.191011	GO:0051082	GO:MF	unfolded protein binding	15048	9200
UP	TRUE	0.0368672	3	299	2	0.00668896	0.666667	CORUM:4056	CORUM	Axin1-Dvl1-Gsk3b-Frat1 complex	15048	387
UP	TRUE	0.0387334	53	286	7	0.0244755	0.132075	REAC:R-MMU-5610780	REAC	Degradation of GLI1 by the proteasome	15048	355
UP	TRUE	0.0387334	53	286	7	0.0244755	0.132075	REAC:R-MMU-69541	REAC	Stabilization of p53	15048	1369
UP	TRUE	0.0401739	10	101	3	0.029703	0.3	REAC:R-MMU-190242	REAC	FGFR1 ligand binding and activation	15048	451
UP	TRUE	0.0426165	978	347	40	0.115274	0.0408998	CORUM:0000000	CORUM	CORUM root	15048	1
UP	TRUE	0.0431273	2	556	2	0.00359712	1	CORUM:395	CORUM	Succinyl-CoA synthetase, ADP-forming	15048	63
UP	TRUE	0.0444829	817	648	63	0.0972222	0.0771114	HP:0001288	HP	Gait disturbance	15048	984
UP	TRUE	0.046395	74	216	7	0.0324074	0.0945946	REAC:R-MMU-975138	REAC	TRAF6 mediated induction of NFkB and MAP kinases upon TLR7/8 or 9 activation	15048	1458
UP	TRUE	0.0482734	14	462	5	0.0108225	0.357143	REAC:R-MMU-5654710	REAC	PI-3K cascade:FGFR3	15048	960
UP	TRUE	0.0492867	3	346	2	0.00578035	0.666667	CORUM:2550	CORUM	Frs2-Grb2-Shp2 complex, FGF stimulated	15048	252
UP	TRUE	0.0496222	16	15	2	0.133333	0.125	REAC:R-MMU-5675482	REAC	Regulation of necroptotic cell death	15048	1209
UP	TRUE	0.0499728	11	101	3	0.029703	0.272727	REAC:R-MMU-5654219	REAC	Phospholipase C-mediated cascade: FGFR1	15048	1006
UP	TRUE	0.0499728	12	101	3	0.029703	0.25	REAC:R-MMU-5654704	REAC	SHC-mediated cascade:FGFR3	15048	1252

### Sheet: Downregulated_DEGs_global
query	significant	p_value	term_size	query_size	intersection_size	precision	recall	term_id	source	term_name	effective_domain_size	source_order
DOWN	TRUE	0.000129707	3110	955	297	0.310995	0.0954984	GO:0005654	GO:CC	nucleoplasm	15048	327
DOWN	TRUE	0.000772262	3950	122	70	0.57377	0.0177215	GO:0090304	GO:BP	nucleic acid metabolic process	15048	21776
DOWN	TRUE	0.000882902	97	93	7	0.0752688	0.0721649	KEGG:04380	KEGG	Osteoclast differentiation	15048	287
DOWN	TRUE	0.0019557	3160	120	60	0.5	0.0189873	GO:0018130	GO:BP	heterocycle biosynthetic process	15048	6077
DOWN	TRUE	0.00206759	3056	120	59	0.491667	0.0193063	GO:0019219	GO:BP	regulation of nucleobase-containing compound metabolic process	15048	6538
DOWN	TRUE	0.0025611	2722	120	55	0.458333	0.0202057	GO:0097659	GO:BP	nucleic acid-templated transcription	15048	22372
DOWN	TRUE	0.00292627	2734	120	55	0.458333	0.020117	GO:0032774	GO:BP	RNA biosynthetic process	15048	9102
DOWN	TRUE	0.00300025	3103	120	59	0.491667	0.0190139	GO:0034654	GO:BP	nucleobase-containing compound biosynthetic process	15048	10095
DOWN	TRUE	0.00439313	2677	120	54	0.45	0.0201718	GO:0006351	GO:BP	transcription, DNA-templated	15048	2393
DOWN	TRUE	0.00614428	3166	120	59	0.491667	0.0186355	GO:0019438	GO:BP	aromatic compound biosynthetic process	15048	6741
DOWN	TRUE	0.00616369	2986	120	57	0.475	0.0190891	GO:2000112	GO:BP	regulation of cellular macromolecule biosynthetic process	15048	29614
DOWN	TRUE	0.00623348	520	5	5	1	0.00961538	GO:0071407	GO:BP	cellular response to organic cyclic compound	15048	19795
DOWN	TRUE	0.00630736	848	6	6	1	0.00707547	GO:0014070	GO:BP	response to organic cyclic compound	15048	5239
DOWN	TRUE	0.00677438	12	21	2	0.0952381	0.166667	WP:WP2140	WP	Serotonin and anxiety-related events	15048	141
DOWN	TRUE	0.006894	2629	120	53	0.441667	0.0201598	GO:1903506	GO:BP	regulation of nucleic acid-templated transcription	15048	26795
DOWN	TRUE	0.00717717	2632	120	53	0.441667	0.0201368	GO:2001141	GO:BP	regulation of RNA biosynthetic process	15048	30604
DOWN	TRUE	0.00781523	3250	120	60	0.5	0.0184615	GO:1901362	GO:BP	organic cyclic compound biosynthetic process	15048	24881
DOWN	TRUE	0.00808882	3096	120	58	0.483333	0.0187339	GO:0010556	GO:BP	regulation of macromolecule biosynthetic process	15048	4759
DOWN	TRUE	0.00903312	1184	339	60	0.176991	0.0506757	TF:M00177_1	TF	Factor: CREB; motif: NSTGACGTAANN; match class: 1	15048	850
DOWN	TRUE	0.0100384	3	1	1	1	0.333333	CORUM:6279	CORUM	p65-IkappaBalpha-beta-arrestin-iNOS complex	15048	511
DOWN	TRUE	0.0107638	3522	122	63	0.516393	0.0178876	GO:0016070	GO:BP	RNA metabolic process	15048	5728
DOWN	TRUE	0.0111837	2580	120	52	0.433333	0.020155	GO:0006355	GO:BP	regulation of transcription, DNA-templated	15048	2397
DOWN	TRUE	0.0115677	2843	120	55	0.458333	0.0193458	GO:0051252	GO:BP	regulation of RNA metabolic process	15048	16042
DOWN	TRUE	0.0139007	16	21	2	0.0952381	0.125	WP:WP2141	WP	Serotonin and anxiety	15048	117
DOWN	TRUE	0.0161815	36	131	4	0.0305344	0.111111	WP:WP37	WP	IL-1 Signaling Pathway	15048	13
DOWN	TRUE	0.01658	4343	122	71	0.581967	0.0163481	GO:0006139	GO:BP	nucleobase-containing compound metabolic process	15048	2200
DOWN	TRUE	0.0193683	4450	122	72	0.590164	0.0161798	GO:0046483	GO:BP	heterocycle metabolic process	15048	14452
DOWN	TRUE	0.0194742	33	204	5	0.0245098	0.151515	MIRNA:mmu-miR-539-3p	MIRNA	mmu-miR-539-3p	15048	694
DOWN	TRUE	0.0223679	34	204	5	0.0245098	0.147059	MIRNA:mmu-miR-381-3p	MIRNA	mmu-miR-381-3p	15048	508
DOWN	TRUE	0.0253738	725	954	85	0.0890985	0.117241	GO:0016604	GO:CC	nuclear body	15048	917
DOWN	TRUE	0.0260883	110	15	3	0.2	0.0272727	KEGG:04210	KEGG	Apoptosis	15048	265
DOWN	TRUE	0.0307587	57	6	2	0.333333	0.0350877	KEGG:05140	KEGG	Leishmaniasis	15048	407
DOWN	TRUE	0.0335615	3215	120	58	0.483333	0.0180404	GO:0031326	GO:BP	regulation of cellular biosynthetic process	15048	8339
DOWN	TRUE	0.0398782	63	6	2	0.333333	0.031746	KEGG:04662	KEGG	B cell receptor signaling pathway	15048	316
DOWN	TRUE	0.0455181	890	939	92	0.0979766	0.103371	REAC:R-MMU-74160	REAC	Gene expression (Transcription)	15048	559
DOWN	TRUE	0.0467051	967	115	26	0.226087	0.0268873	GO:0045944	GO:BP	positive regulation of transcription by RNA polymerase II	15048	13943
DOWN	TRUE	0.0474264	86	93	5	0.0537634	0.0581395	KEGG:04668	KEGG	TNF signaling pathway	15048	319
DOWN	TRUE	0.0477767	72	6	2	0.333333	0.0277778	KEGG:05235	KEGG	PD-L1 expression and PD-1 checkpoint pathway in cancer	15048	451
DOWN	TRUE	0.0477767	64	6	2	0.333333	0.03125	KEGG:04658	KEGG	Th1 and Th2 cell differentiation	15048	313

### Sheet: Upregulated_DEGs_ACC
query	significant	p_value	term_size	query_size	intersection_size	precision	recall	term_id	source	term_name	effective_domain_size	source_order
DOWN	TRUE	0.0107037	28	15	2	0.133333	0.0714286	WP:WP2872	WP	White fat cell differentiation	14413	122
DOWN	TRUE	0.0186201	34	16	2	0.125	0.0588235	WP:WP37	WP	IL-1 Signaling Pathway	14413	13

### Sheet: Upregulated_DEGs_dHIP
query	significant	p_value	term_size	query_size	intersection_size	precision	recall	term_id	source	term_name	effective_domain_size	source_order
UP	TRUE	0.00025683	23	94	5	0.0531915	0.217391	REAC:R-MMU-5654732	REAC	Negative regulation of FGFR3 signaling	14515	881
UP	TRUE	0.000326021	333	88	12	0.136364	0.036036	MIRNA:mmu-miR-466i-3p	MIRNA	mmu-miR-466i-3p	14515	586
UP	TRUE	0.000437259	25	94	5	0.0531915	0.2	REAC:R-MMU-5654726	REAC	Negative regulation of FGFR1 signaling	14515	879
UP	TRUE	0.000515591	26	94	5	0.0531915	0.192308	REAC:R-MMU-5654727	REAC	Negative regulation of FGFR2 signaling	14515	880
UP	TRUE	0.00108788	32	94	5	0.0531915	0.15625	REAC:R-MMU-5654741	REAC	Signaling by FGFR3	14515	1322
UP	TRUE	0.00182785	396	78	12	0.153846	0.030303	HP:0000729	HP	Autistic behavior	14515	570
UP	TRUE	0.0029271	39	94	5	0.0531915	0.128205	REAC:R-MMU-5654736	REAC	Signaling by FGFR1	14515	1320
UP	TRUE	0.0114168	23	94	4	0.0425532	0.173913	REAC:R-MMU-5654733	REAC	Negative regulation of FGFR4 signaling	14515	882
UP	TRUE	0.0126127	476	88	12	0.136364	0.0252101	MIRNA:mmu-miR-362-3p	MIRNA	mmu-miR-362-3p	14515	486
UP	TRUE	0.0126127	476	88	12	0.136364	0.0252101	MIRNA:mmu-miR-329-3p	MIRNA	mmu-miR-329-3p	14515	430
UP	TRUE	0.0149872	96	31	4	0.129032	0.0416667	KEGG:04217	KEGG	Necroptosis	14515	272
UP	TRUE	0.0158685	47	81	5	0.0617284	0.106383	HP:0000653	HP	Sparse eyelashes	14515	511
UP	TRUE	0.0192363	57	94	5	0.0531915	0.0877193	REAC:R-MMU-5654738	REAC	Signaling by FGFR2	14515	1321
UP	TRUE	0.0295567	31	94	4	0.0425532	0.129032	REAC:R-MMU-5654743	REAC	Signaling by FGFR4	14515	1323
UP	TRUE	0.032504	10	94	3	0.0319149	0.3	REAC:R-MMU-5654704	REAC	SHC-mediated cascade:FGFR3	14515	1252
UP	TRUE	0.0327286	16	88	3	0.0340909	0.1875	REAC:R-MMU-1295596	REAC	Spry regulation of FGF signaling	14515	1368
UP	TRUE	0.0377916	66	94	5	0.0531915	0.0757576	REAC:R-MMU-190236	REAC	Signaling by FGFR	14515	1319
UP	TRUE	0.0412199	6039	128	78	0.609375	0.012916	MIRNA:000000	MIRNA	MIRNA root	14515	1
UP	TRUE	0.0481231	12	94	3	0.0319149	0.25	REAC:R-MMU-5654710	REAC	PI-3K cascade:FGFR3	14515	960

### Sheet: Downregulated_DEGs_dHIP
query	significant	p_value	term_size	query_size	intersection_size	precision	recall	term_id	source	term_name	effective_domain_size	source_order
DOWN	TRUE	0.0167951	67	6	2	0.333333	0.0298507	WP:WP1254	WP	Apoptosis	14515	64
DOWN	TRUE	0.0175354	79	42	4	0.0952381	0.0506329	MIRNA:mmu-miR-3097-3p	MIRNA	mmu-miR-3097-3p	14515	386
DOWN	TRUE	0.0210402	13	113	3	0.0265487	0.230769	MIRNA:mmu-miR-499-5p	MIRNA	mmu-miR-499-5p	14515	640
DOWN	TRUE	0.0218987	83	42	4	0.0952381	0.0481928	MIRNA:mmu-miR-717	MIRNA	mmu-miR-717	14515	873
DOWN	TRUE	0.0306425	103	89	8	0.0898876	0.0776699	GO:0030218	GO:BP	erythrocyte differentiation	14515	7831
DOWN	TRUE	0.0322678	2	197	2	0.0101523	1	CORUM:6576	CORUM	Anks3-Hif1an complex	14515	555
DOWN	TRUE	0.0363878	3	1	1	1	0.333333	CORUM:6279	CORUM	p65-IkappaBalpha-beta-arrestin-iNOS complex	14515	511
DOWN	TRUE	0.039409	2	85	2	0.0235294	1	HP:0005511	HP	Heinz body anemia	14515	3748

### Sheet: Downregulated_DEGs_vHIP
query	significant	p_value	term_size	query_size	intersection_size	precision	recall	term_id	source	term_name	effective_domain_size	source_order
DOWN	TRUE	0.0013711	69	2	2	1	0.0289855	KEGG:05220	KEGG	Chronic myeloid leukemia	14568	442
DOWN	TRUE	0.00193203	81	2	2	1	0.0246914	KEGG:05222	KEGG	Small cell lung cancer	14568	444
DOWN	TRUE	0.00373733	49	14	3	0.214286	0.0612245	KEGG:04657	KEGG	IL-17 signaling pathway	14568	312
DOWN	TRUE	0.00405376	3	1	1	1	0.333333	CORUM:6279	CORUM	p65-IkappaBalpha-beta-arrestin-iNOS complex	14568	511
DOWN	TRUE	0.00432961	110	2	2	1	0.0181818	KEGG:04210	KEGG	Apoptosis	14568	265
DOWN	TRUE	0.00966299	148	2	2	1	0.0135135	KEGG:05169	KEGG	Epstein-Barr virus infection	14568	424
DOWN	TRUE	0.0358701	45	10	2	0.2	0.0444444	KEGG:05134	KEGG	Legionellosis	14568	405
