## Supplementary Table 6 for "Early or late gestational exposure to maternal immune activation alters neurodevelopmental trajectories in mice: an integrated neuroimaging, behavioural, and transcriptional study"

### Sheet: Gandal_Global_down__SCZ_down
mouse_ensembl_gene_id
ENSMUSG00000032501
ENSMUSG00000034936
ENSMUSG00000047867
ENSMUSG00000050592
ENSMUSG00000032413
ENSMUSG00000039765
ENSMUSG00000028256
ENSMUSG00000024764
ENSMUSG00000050471
ENSMUSG00000053453
ENSMUSG00000026289
ENSMUSG00000057265
ENSMUSG00000042210
ENSMUSG00000048285
ENSMUSG00000020866
ENSMUSG00000032470
ENSMUSG00000031796
ENSMUSG00000047603
ENSMUSG00000022749
ENSMUSG00000057858
ENSMUSG00000033543
ENSMUSG00000062822
ENSMUSG00000036061
ENSMUSG00000058013
ENSMUSG00000057894
ENSMUSG00000055692
ENSMUSG00000078490
ENSMUSG00000042185
ENSMUSG00000036760
ENSMUSG00000000305
ENSMUSG00000020021

### Sheet: Lanz_dHIP_down_SCZ_HP_down
TBX3
FGF2
CCDC91
